# Conditional blastocyst complementation of a defective Foxa2 lineage efficiently promotes generation of the whole lung

**DOI:** 10.1101/2022.10.31.514628

**Authors:** Akihiro Miura, Hemanta Sarmah, Junichi Tanaka, Youngmin Hwang, Anri Sawada, Yuko Shimamura, Yinshan Fang, Dai Shimizu, Zurab Ninish, Jake Le Suer, Nicole C. Dubois, Jennifer Davis, Shinichi Toyooka, Jun Wu, Jianwen Que, Finn J. Hawkins, Chyuan-Sheng Lin, Munemasa Mori

## Abstract

Millions suffer from incurable lung diseases, and the donor lung shortage hampers organ transplants. Identifying the crucial lineage and the program for lung organogenesis could facilitate designing whole-lung bioengineering. Using lineage-tracing mice and human iPSC-derived lung-directed differentiation, we revealed that gastrulating Foxa2 lineage contributed to both lung mesenchyme and epithelium formation. Interestingly, Foxa2 lineage-derived cells in the lung mesenchyme progressively increased and occupied more than half of the mesenchyme niche, including endothelial cells, during lung development. Foxa2 promoter-driven, conditional Fgfr2 gene depletion caused the lung agenesis phenotype in mice. Importantly, wild-type donor mouse iPSCs injected into their blastocysts rescued this phenotype by complementing the Fgfr2-defective niche in the lung epithelium and mesenchyme. Donor cell is shown to replace the entire lung epithelial and robust mesenchymal niche during early chimeric lung development, resulting in efficient complementation of the nearly entire lung niche at the late stage of lung development. These results suggest that lung complementation based on the Foxa2 lineage is a unique model for the progressive mobilization of donor cells into both epithelial and mesenchymal lung niches and provides crucial insights for designing new bioengineering strategies to generate whole lungs.
