## Supplemental table for "Conditional blastocyst complementation of a defective Foxa2 lineage efficiently promotes generation of the whole lung"

### Sheet: Sheet1
Supplemental Table 1	Antibodies
	Name	Company	Catalog Number	Dilution
	E-cadherin	Invitrogen	131900	1 : 100
	tdTomato	biorbyt	orb182397	1 : 200
	Pdgfrβ	CST	3169S	1 : 100
	VE-cadherin	R&D Systems	AF1002SP	1 : 200
	Sma	Sigma-Aldrich	A2547	1 : 200
	Pdgfrα	CST	3174S	1 : 100
	Pecam1	CST	77699	1 : 200
	Nkx2-1	Seven Hills Bioreagents	WRAB-1231	1 : 500
	Foxa2	CST	8186S	1 : 200
	SOX9	R&D Systems	AF3075	1 : 200
	TBX4	Santa Cruz Biotechnology	sc-515196	1 : 50
	SSEA1	CST	4744S	1 : 200
	MIXL1	Novus Biologicals	NBP2-55175	1 : 200
	GFP	MBL International Corporation	598	1 : 200
	GFP	Aves Labs	GFP1020	1 : 200
	Donley anti Rat IgG (H+L), Alexa Fluor 488	Invitrogen	A21208	1 : 400
	Donley anti Rabbit IgG (H+L), Alexa Fluor 488	Invitrogen	A21206	1 : 400
	Donley anti Mouse IgG (H+L), Alexa Fluor 488	Invitrogen	A21202	1 : 400
	Donley anti Chicken IgG (H+L), Alexa Fluor 488	Jackson Immunoresearch	703545155	1 : 400
	Donley anti Rabbit IgG (H+L), Alexa Fluor 568	Invitrogen	A10042	1 : 400
	Donley anti Goat IgG (H+L), Alexa Fluor 568	Invitrogen	A11057	1 : 400
	Donley anti Rat IgG (H+L), Alexa Fluor 647	Invitrogen	A78947	1 : 400
	Donley anti Rabbit IgG (H+L), Alexa Fluor 647	Invitrogen	A31573	1 : 400
	Donley anti Goat IgG (H+L), Alexa Fluor 647	Invitrogen	A21447	1 : 400
	Zombie AquaTM Fixable Viability Kit	Biolegend	423101	1 : 100
	SSEA1-PE	Biolegend	125606	1 : 20
	CD45-BV605	Biolegend	103104	1 : 20
	CD326-BV421	Biolegend	118225	1 : 50
	CD326-BV711	Biolegend	118233	1 : 50
	CD31-APC	Biolegend	102510	1 : 20
	EPCAM-BV785	Biolegend	324238	1 : 50
	PDGFRα-Alexa647	Bioscience	562798	1 : 50

### Sheet: Sheet2
Supplemental Table 2	Primers
	Gene	Forward primers sequence	Reverse primer sequence
	hBMP4	CAAACTTGCTGGAAAGGCTC	CCGCTACTGCAGGGACCTAT
	hPDGFRa	TTGAAGGCAGGCACATTTACA	GCGACAAGGTATAATGGCAGAAT
	hACTA2	CTATGAGGGCTATGCCTTGCC	GCTCAGCAGTAGTAACGAAGGA
	hISL1	AGATTATATCAGGTTGTACGGGATCA	ACACAGCGGAAACACTCGAT
	hWNT2	CTGTATCAGGGACCGAGAGG	CCCACAGCACATGACTTCAC
	hNKX2-1	AGCACACGACTCCGTTCTC	GCCCACTTTCTTGTAGCTTTCC
	hFGF10	CCGTACAGCATCCTGGAGATAAC	TCCTCTCCTTCAGCTTACAGTCA
	hOSR1	CAGCTCACCAACTACTCCTTCCTTCA	TGCAACGCGCTGAAACCATACA
	hPDGFRb	ATCCCCAGTGCCGAGTTAGAAGAC	AGGACAGTGGGCGGTGGGTAGG
	hTBX4	CCATCGCTACAAGTTCTGTGAC	GAATCCGGGTGGACATACAG
	hFOXF1	AGCAGCCGTATCTGCACCAGAA	CTCCTTTCGGTCACACATGCTG
	hCPM	TCCAAGGTGGAATGCAAGAT	TCAAAAACTTGACCCTTTACACC
	hFOXA2	TCGCTCTCCTTCAACGACTGTTTCC	TTCTCGAACATGTTGCCCGAGTCAG
	hMIXL1	GGTACCCCGACATCCACTTG	TAATCTCCGGCCTAGCCAAA
	hSOX17	CGCTTTCATGGTGTGGGCTAAGGACG	TAGTTGGGGTGGTCCTGCATGTGCTG
	hSOX2	AGTCTCCAAGCGACGAAAAA	TTTCACGTTTGCAACTGTCC
	hGAPDH	GAAGGTGAAGGTCGGAGTCA	TTGATGGCAACAATATCCACTT
